# Integrating computational protein structure predictions and genetic dependencies yields an atlas of human multi-protein complexes (AHMPC)

**DOI:** 10.1101/2025.09.09.675133

**Authors:** Michael Uckelmann, Daniel Alvarez Salmoral, Carmen Maiella, Onno Bleijerveld, Ceri Zwart, Eric Marcus, Joren Brunekreef, Jonas Teuwen, Roderick Beijersbergen, Anastassis Perrakis

## Abstract

Knowledge of which proteins interact to form functional complexes in cells is essential for understanding molecular mechanisms in biology. Structure prediction methods recently allowed to compute the Human Interactome of likely binary protein interactions. We combine computational predictions with orthogonal functional data from the Dependency Map that estimate the correlation between genetic dependencies and vulnerabilities of the corresponding gene pairs. This revealed groups of proteins that likely form larger complexes. Clustering analysis followed by AlphaFold3 multi-protein complex predictions and AlphaBridge analysis provided the basis to construct and atlas of human multi-protein complexes (AHMPC), currently encompassing 354 high-confidence predicted multi-protein complexes. These include well-known assemblies and new ones - such as a complex involving SYS1, JTB, and ARFRP1 that we validate experimentally, suggesting an unexpected role of JTB in Golgi trafficking. To enable the research community to explore the AHMPC and enable further discovery, we cluster all complexes using functional and disease-related embeddings, demonstrate how structured prompts allow validation by large language models (LLMs), and make all structures and analysis available online as an open resource at https://ahmpc.eu/.
