## Supplemental Table 2 for "Integrating computational protein structure predictions and genetic dependencies yields an atlas of human multi-protein complexes (AHMPC)"

cluster	complexID	GO_term
0	['complex22', 'complex35', 'complex51', 'complex86', 'complex103', 'complex115', 'complex131', 'complex132', 'complex161', 'complex172', 'complex173', 'complex220', 'complex259', 'complex270', 'complex285', 'complex329', 'complex334', 'complex360', 'complex501', 'complex609', 'complex73', 'complex157', 'complex187', 'complex240', 'complex266', 'complex374']	['ERAD pathway [GO:0036503]', 'protein stabilization [GO:0050821]', 'protein N-linked glycosylation via asparagine [GO:0018279]', '', 'ubiquitin-dependent protein catabolic process [GO:0006511]']
1	['complex21', 'complex54', 'complex85', 'complex97', 'complex145', 'complex164', 'complex189', 'complex231', 'complex237', 'complex407', 'complex430', 'complex461', 'complex471', 'complex481', 'complex504', 'complex515', 'complex519', 'complex521', 'complex537', 'complex548', 'complex570', 'complex579', 'complex590', 'complex635', 'complex674', 'complex688', 'complex39', 'complex160', 'complex176…	['DNA replication [GO:0006260]', 'DNA repair [GO:0006281]', 'cell division [GO:0051301]', 'DNA damage response [GO:0006974]', 'chromosome segregation [GO:0007059]']
2	['complex80', 'complex81', 'complex134', 'complex158', 'complex216', 'complex267', 'complex309', 'complex428', 'complex445', 'complex575', 'complex584', 'complex606', 'complex655', 'complex692', 'complex694', 'complex178', 'complex343', 'complex712']	['regulation of translation [GO:0006417]', 'mRNA processing [GO:0006397]', 'mRNA transport [GO:0051028]', 'RNA splicing [GO:0008380]', 'negative regulation of cell population proliferation [GO:0008285]']
3	['complex41', 'complex60', 'complex69', 'complex75', 'complex79', 'complex82', 'complex87', 'complex101', 'complex215', 'complex244', 'complex246', 'complex297', 'complex314', 'complex332', 'complex346', 'complex351', 'complex378', 'complex405', 'complex408', 'complex425', 'complex485', 'complex498', 'complex514', 'complex536', 'complex538', 'complex594', 'complex646', 'complex682', 'complex62', …	['regulation of transcription by RNA polymerase II [GO:0006357]', 'positive regulation of transcription by RNA polymerase II [GO:0045944]', 'regulation of DNA-templated transcription [GO:0006355]', 'chromatin remodeling [GO:0006338]', 'positive regulation of DNA-templated transcription [GO:0045893]']
4	['complex5', 'complex29', 'complex96', 'complex427', 'complex449', 'complex462', 'complex489', 'complex510', 'complex544', 'complex559', 'complex580', 'complex604', 'complex707', 'complex45', 'complex144', 'complex347', 'complex377', 'complex469', 'complex567', 'complex585']	['cell adhesion [GO:0007155]', 'cell surface receptor signaling pathway [GO:0007166]', 'defense response to virus [GO:0051607]', 'adaptive immune response [GO:0002250]', 'type I interferon-mediated signaling pathway [GO:0060337]']
5	['complex171', 'complex184', 'complex265', 'complex277', 'complex317', 'complex391', 'complex417', 'complex421', 'complex434', 'complex453', 'complex550', 'complex562', 'complex664', 'complex252', 'complex269', 'complex466', 'complex549', 'complex680']	['rRNA processing [GO:0006364]', 'ribosomal small subunit biogenesis [GO:0042274]', 'ribosomal large subunit biogenesis [GO:0042273]', 'maturation of 5.8S rRNA [GO:0000460]', 'ribosome biogenesis [GO:0042254]']
6	['complex15', 'complex68', 'complex70', 'complex116', 'complex125', 'complex139', 'complex156', 'complex182', 'complex202', 'complex219', 'complex241', 'complex251', 'complex286', 'complex288', 'complex315', 'complex388', 'complex410', 'complex438', 'complex526', 'complex620', 'complex668', 'complex705', 'complex25', 'complex27', 'complex28', 'complex83', 'complex89', 'complex111', 'complex124', …	['regulation of transcription by RNA polymerase II [GO:0006357]', 'positive regulation of transcription by RNA polymerase II [GO:0045944]', 'negative regulation of transcription by RNA polymerase II [GO:0000122]', 'positive regulation of DNA-templated transcription [GO:0045893]', 'negative regulation of DNA-templated transcription [GO:0045892]']
7	['complex100', 'complex166', 'complex221', 'complex340', 'complex369', 'complex398', 'complex422', 'complex447', 'complex467', 'complex474', 'complex523', 'complex528', 'complex533', 'complex561', 'complex582', 'complex610', 'complex711', 'complex50', 'complex138', 'complex177', 'complex368', 'complex488', 'complex505']	['mRNA splicing, via spliceosome [GO:0000398]', 'RNA splicing [GO:0008380]', 'spliceosomal complex assembly [GO:0000245]', 'RNA processing [GO:0006396]', 'mRNA processing [GO:0006397]']
8	['complex12', 'complex76', 'complex84', 'complex107', 'complex167', 'complex168', 'complex201', 'complex301', 'complex359', 'complex379', 'complex389', 'complex419', 'complex487', 'complex558', 'complex593', 'complex614', 'complex638', 'complex685', 'complex108', 'complex249', 'complex258', 'complex294', 'complex307', 'complex418', 'complex588', 'complex672', 'complex676']	['signal transduction [GO:0007165]', 'positive regulation of cell migration [GO:0030335]', 'cell migration [GO:0016477]', 'positive regulation of cell population proliferation [GO:0008284]', 'semaphorin-plexin signaling pathway [GO:0071526]']
9	['complex63', 'complex64', 'complex78', 'complex121', 'complex122', 'complex151', 'complex179', 'complex180', 'complex238', 'complex255', 'complex279', 'complex280', 'complex303', 'complex385', 'complex456', 'complex472', 'complex500', 'complex542', 'complex595', 'complex636', 'complex652', 'complex667', 'complex704', 'complex9', 'complex118', 'complex361', 'complex363', 'complex426', 'complex596…	['intracellular protein transport [GO:0006886]', 'protein transport [GO:0015031]', 'vesicle-mediated transport [GO:0016192]', 'endoplasmic reticulum to Golgi vesicle-mediated transport [GO:0006888]', 'vesicle fusion [GO:0006906]']
10	['complex133', 'complex136', 'complex268', 'complex310', 'complex312', 'complex337', 'complex355', 'complex395', 'complex404', 'complex497', 'complex577', 'complex634', 'complex701', 'complex6', 'complex113', 'complex227', 'complex318', 'complex338']	['transcription elongation by RNA polymerase II [GO:0006368]', 'transcription by RNA polymerase II [GO:0006366]', 'positive regulation of transcription by RNA polymerase II [GO:0045944]', 'transcription initiation at RNA polymerase III promoter [GO:0006384]', 'regulation of DNA-templated transcription [GO:0006355]']
11	['complex24', 'complex40', 'complex175', 'complex195', 'complex232', 'complex233', 'complex272', 'complex349', 'complex539', 'complex545', 'complex560', 'complex574', 'complex650', 'complex696', 'complex72', 'complex98', 'complex186', 'complex250', 'complex313']	['ubiquitin-dependent protein catabolic process [GO:0006511]', 'protein ubiquitination [GO:0016567]', 'protein K11-linked ubiquitination [GO:0070979]', 'protein K48-linked ubiquitination [GO:0070936]', 'proteolysis [GO:0006508]']
12	['complex17', 'complex46', 'complex47', 'complex123', 'complex170', 'complex206', 'complex260', 'complex274', 'complex322', 'complex348', 'complex529', 'complex670', 'complex18', 'complex95', 'complex104', 'complex211', 'complex273', 'complex354', 'complex477', 'complex689']	['cytoplasmic translation [GO:0002181]', 'translation [GO:0006412]', 'protein folding [GO:0006457]', 'rRNA processing [GO:0006364]', 'regulation of DNA-templated transcription [GO:0006355]']
13	['complex53', 'complex59', 'complex174', 'complex199', 'complex205', 'complex262', 'complex284', 'complex311', 'complex394', 'complex478', 'complex698', 'complex169', 'complex296']	['iron-sulfur cluster assembly [GO:0016226]', 'protein insertion into mitochondrial inner membrane [GO:0045039]', '[2Fe-2S] cluster assembly [GO:0044571]', '[4Fe-4S] cluster assembly [GO:0044572]', 'intracellular iron ion homeostasis [GO:0006879]']
14	['complex3', 'complex93', 'complex94', 'complex102', 'complex135', 'complex165', 'complex198', 'complex209', 'complex409', 'complex433', 'complex455', 'complex483', 'complex512', 'complex616', 'complex703', 'complex42', 'complex110', 'complex185', 'complex281', 'complex282', 'complex382', 'complex441']	['protein phosphorylation [GO:0006468]', 'signal transduction [GO:0007165]', 'intracellular signal transduction [GO:0035556]', 'negative regulation of apoptotic process [GO:0043066]', 'heart development [GO:0007507]']
