## Supplemental Table 3 for "Integrating computational protein structure predictions and genetic dependencies yields an atlas of human multi-protein complexes (AHMPC)"

cluster	complexID	OT_association
0	['complex93', 'complex96', 'complex100', 'complex102', 'complex156', 'complex167', 'complex168', 'complex175', 'complex238', 'complex259', 'complex284', 'complex285', 'complex311', 'complex315', 'complex334', 'complex337', 'complex398', 'complex419', 'complex467', 'complex472', 'complex559', 'complex580', 'complex584', 'complex614', 'complex667', 'complex685', 'complex696', 'complex698', 'complex…	['monocyte count', 'platelet count', 'platelet volume', 'neutrophil count', 'lymphocyte count', 'eosinophil count', 'high density lipoprotein cholesterol measurement', 'erythrocyte volume', 'multiple sclerosis', 'triglyceride measurement']
1	['complex86', 'complex103', 'complex121', 'complex122', 'complex173', 'complex267', 'complex349', 'complex433', 'complex462', 'complex489', 'complex577', 'complex610', 'complex634', 'complex636', 'complex688', 'complex711', 'complex89', 'complex169', 'complex178', 'complex469', 'complex567', 'complex585']	['high density lipoprotein cholesterol measurement', 'total cholesterol measurement', 'triglyceride measurement', 'low density lipoprotein cholesterol measurement', 'platelet count', 'COVID-19', 'lipid measurement', 'cholesteryl ester measurement', 'erythrocyte volume', 'apolipoprotein B measurement']
2	['complex41', 'complex68', 'complex182', 'complex262', 'complex272', 'complex461', 'complex498', 'complex501', 'complex510', 'complex544', 'complex561', 'complex616', 'complex701', 'complex227', 'complex361']	['erythrocyte volume', 'mean corpuscular hemoglobin concentration', 'erythrocyte count', 'mean corpuscular hemoglobin', 'Red cell distribution width', 'monocyte count', 'HbA1c measurement', 'high density lipoprotein cholesterol measurement', 'hemoglobin measurement', 'hematocrit']
3	['complex15', 'complex29', 'complex123', 'complex125', 'complex270', 'complex410', 'complex453', 'complex504', 'complex519', 'complex707', 'complex45', 'complex83', 'complex124', 'complex466', 'complex589']	['neoplasm', 'breast cancer', 'multiple myeloma', 'cancer', 'lymphoma', 'ovarian cancer', 'non-small cell lung carcinoma', 'melanoma', 'acute lymphoblastic leukemia', 'COVID-19']
4	['complex17', 'complex63', 'complex64', 'complex78', 'complex136', 'complex179', 'complex195', 'complex268', 'complex310', 'complex385', 'complex404', 'complex428', 'complex692', 'complex113', 'complex318']	['HIV infection', 'breast adenocarcinoma', 'endometrial cancer', 'viral disease', 'lung adenocarcinoma', 'clear cell renal carcinoma', 'head and neck squamous cell carcinoma', 'glioblastoma multiforme', 'erythrocyte volume', 'influenza']
5	['complex22', 'complex51', 'complex53', 'complex59', 'complex132', 'complex134', 'complex135', 'complex199', 'complex205', 'complex369', 'complex394', 'complex434', 'complex533', 'complex609', 'complex157', 'complex250', 'complex296', 'complex689']	['genetic disorder', 'Intellectual disability', 'Galloway-Mowat syndrome', 'Global developmental delay', 'eosinophil count', 'cancer', 'Seizure', 'metabolite measurement', 'high density lipoprotein cholesterol measurement', 'pontocerebellar hypoplasia']
6	['complex595', 'complex9', 'complex118', 'complex596']	['epilepsy', 'Seizure', 'major depressive disorder', 'migraine disorder', 'alcohol dependence', 'pain', 'anxiety', 'insomnia', 'postpartum depression', 'anxiety disorder']
7	['complex3', 'complex69', 'complex75', 'complex76', 'complex79', 'complex81', 'complex82', 'complex85', 'complex87', 'complex94', 'complex97', 'complex107', 'complex133', 'complex139', 'complex145', 'complex165', 'complex189', 'complex198', 'complex215', 'complex241', 'complex244', 'complex251', 'complex301', 'complex351', 'complex359', 'complex360', 'complex379', 'complex389', 'complex405', 'com…	['lung adenocarcinoma', 'acute myeloid leukemia', 'head and neck squamous cell carcinoma', 'cutaneous melanoma', 'gastric adenocarcinoma', 'colorectal adenocarcinoma', 'hepatocellular carcinoma', 'breast carcinoma', 'melanoma', 'cancer']
8	['complex47', 'complex60', 'complex70', 'complex84', 'complex101', 'complex151', 'complex158', 'complex164', 'complex166', 'complex170', 'complex171', 'complex172', 'complex184', 'complex232', 'complex233', 'complex237', 'complex274', 'complex277', 'complex312', 'complex332', 'complex346', 'complex355', 'complex421', 'complex445', 'complex447', 'complex471', 'complex500', 'complex512', 'complex51…	['erythrocyte volume', 'mean corpuscular hemoglobin concentration', 'erythrocyte count', 'breast adenocarcinoma', 'platelet count', 'eosinophil count', 'high density lipoprotein cholesterol measurement', 'monocyte count', 'lymphocyte count', 'serum creatinine amount']
9	['complex260', 'complex322', 'complex95', 'complex104', 'complex211', 'complex549']	['Duchenne muscular dystrophy', 'influenza', 'cystic fibrosis', 'Becker muscular dystrophy', 'qualitative or quantitative defects of dystrophin', 'Blackfan-Diamond anemia', 'serum creatinine amount', 'Diamond-Blackfan anemia', 'COVID-19', 'severe acute respiratory syndrome']
10	['complex12', 'complex35', 'complex161', 'complex180', 'complex220', 'complex221', 'complex280', 'complex303', 'complex317', 'complex340', 'complex391', 'complex409', 'complex456', 'complex528', 'complex646', 'complex682', 'complex50', 'complex185', 'complex343', 'complex374', 'complex672']	['lysosomal storage disease', 'Alzheimer disease', 'Parkinson disease', 'multiple sclerosis', 'high density lipoprotein cholesterol measurement', 'breast adenocarcinoma', 'platelet volume', 'genetic disorder', 'neuroinflammatory disorder', 'cancer']
11	['complex21', 'complex24', 'complex40', 'complex46', 'complex54', 'complex80', 'complex231', 'complex246', 'complex314', 'complex407', 'complex485', 'complex536', 'complex545', 'complex703', 'complex73', 'complex160', 'complex338']	['breast adenocarcinoma', 'endometrial cancer', 'lung adenocarcinoma', 'ovarian cancer', 'head and neck squamous cell carcinoma', 'high density lipoprotein cholesterol measurement', 'metabolite measurement', 'gastric adenocarcinoma', 'glioblastoma multiforme', 'eosinophil count']
12	['complex5', 'complex116', 'complex131', 'complex174', 'complex201', 'complex206', 'complex255', 'complex265', 'complex279', 'complex288', 'complex388', 'complex395', 'complex417', 'complex481', 'complex487', 'complex523', 'complex538', 'complex548', 'complex558', 'complex593', 'complex594', 'complex652', 'complex694', 'complex62', 'complex108', 'complex177', 'complex240', 'complex252', 'complex2…	['high density lipoprotein cholesterol measurement', 'lymphocyte count', 'HbA1c measurement', 'metabolite measurement', 'arterial stiffness measurement', 'bone tissue density', 'glucose measurement', 'type 2 diabetes mellitus', 'erythrocyte volume', 'monocyte count']
13	['complex115', 'complex202', 'complex209', 'complex216', 'complex219', 'complex286', 'complex297', 'complex309', 'complex329', 'complex348', 'complex378', 'complex422', 'complex438', 'complex478', 'complex497', 'complex526', 'complex550', 'complex560', 'complex562', 'complex575', 'complex606', 'complex664', 'complex670', 'complex704', 'complex72', 'complex111', 'complex187', 'complex368', 'comple…	['glomerular filtration rate', 'serum creatinine amount', 'high density lipoprotein cholesterol measurement', 'platelet count', 'lymphocyte count', 'heart rate', 'monocyte count', 'cystatin C measurement', 'metabolite measurement', 'erythrocyte count']
